# The FGFR inhibitor Rogaratinib reduces microglia reactivity and synaptic loss in TBI

**DOI:** 10.1101/2024.06.03.597197

**Authors:** Rida Rehman, Albrecht Froehlich, Florian olde Heuvel, Lobna Elsayed, Tobias Boeckers, Markus Huber-Lang, Cristina Morganti-Kossmann, Francesco Roselli

## Abstract

**Background:** Traumatic brain injury (TBI) induces an acute reactive state of microglia, which contribute to secondary injury processes through phagocytic activity and release of cytokines. Several receptor tyrosine kinases (RTK) are activated in microglia upon TBI, and their blockade may reduce the acute inflammation and decrease the secondary loss of neurons; thus RTKs are potential therapeutic targets. We have previously demonstrated that several members of the FGFR family are transiently phosporylated upon TBI; the availability for drug repurposing of FGFR inhibitors makes worthwhile the elucidation of the role of FGFR in the acute phases of the response to TBI and the effect of FGFR inhibition.

**Methods:** A closed, blunt, weight-drop mild TBI protocol was employed. The pan-FGFR inhibitor Rogaratinib was administered to mice 30min after the TBI and daily up to 7 days post injury. Phosphor-RTK Arrays and proteomic antibody arrays were used to determine target engagement and large-scale impact of the FGFR inhibitor. pFGFR1 and pFGFR3 immunostaining were employed for validation. As outcome parameters of the TBI injury immunostainings for NeuN, VGLUT1, VGAT at 7dpi were considered.

**Results:** Inhibition of FGFR during TBI restricted phosphorylation of FGFR1, FGFR3, FGFR4 and ErbB4. Phosphorylation of FGFR1 and FGFR3 during TBI was traced back to Iba1+ microglia. Rogaratinib substantially dowregulated the proteomic signature of the neuroimmunological response to trauma, including the expression of CD40L, CXCR3, CCL4, CCR4, ILR6, MMP3 and OPG. Protracted Rogaratinib treatment exhibited a neuroprotective effect on neuronal density at 7dpi and limited the loss of excitatory (vGLUT+) synapses.

**Conclusion:** The FGFR family is involved in the early induction of reactive microglia in TBI. FGFR inhibition selectively prevented FGFR phosphorylation in the microglia, dampened the overall neuroimmunological response and enhanced the preservation of neuronal and synaptic integrity. Thus, FGFR inhibitors display potential as microglial modulators in TBI.
