## supplementary table 1-NSS scores for "The FGFR inhibitor Rogaratinib reduces microglia reactivity and synaptic loss in TBI"

### Sheet: Tabelle1
Figure 1	NSS timepoint	Sham Sal	TBI Sal	Sham BAY121	TBI BAY121
Sacrifice: 3hpi	3h	0	0	0	0
		0	0	0	0
		0	0	0	0
		0	0	0	0
		0	0	0	0
				0
Figure 2	NSS timepoint	Sham Sal	TBI Sal	Sham BAY121	TBI BAY121
Sacrifice: 3hpi	3h	0	0	0	0
		0	0	0	0
		0	1	0	0
		0	0	0	0
Figure 3	NSS timepoint	Sham Sal	TBI Sal	Sham BAY121	TBI BAY121
Sacrifice: 1dpi	3h	0	0	0	1
		0	0	0	0
		0	0	0	0
		0	0	0	0
	NSS timepoint	Sham Sal	TBI Sal	Sham BAY121	TBI BAY121
	1dpi	0	0	0	1
		0	0	0	0
		0	0	0	0
		0	0	0	0
Figure 4	NSS timepoint	Sham Sal	TBI Sal	Sham BAY121	TBI BAY121
Sacrifice: 3dpi	3h	0	0	0	0
		0	0	0	0
		0	0	0	0
		0	0	0	0
		0	0	0	0
	NSS timepoint	Sham Sal	TBI Sal	Sham BAY121	TBI BAY121
	1d	0	0	0	0
		0	0	0	0
		0	0	0	0
		0	0	0	0
		0	0	0	0
Figure 5	NSS timepoint	Sham Sal	TBI Sal	Sham BAY121	TBI BAY121
Sacrifice: 7d	3h	0	0	0	0
		0	0	0	0
		0	1	0	0
		0	0	0	0
		0	0	0	1
	NSS timepoint	Sham Sal	TBI Sal	Sham BAY121	TBI BAY121
	1d	0	0	0	0
		0	0	0	0
		0	0	0	0
		0	0	0	0
		0	0	0	0
	NSS timepoint	Sham Sal	TBI Sal	Sham BAY121	TBI BAY121
	7d	0	0	0	0
		0	0	0	0
		0	0	0	0
		0	0	0	0
		0	0	0	0
Figure 6 and 7	NSS timepoint	Sham Sal	TBI Sal	Sham BAY121	TBI BAY121
Sacrifice: 7d	3h	0	0	0	0
		0	0	0	0
		0	0	0	0
		0	0	0	0
	NSS timepoint	Sham Sal	TBI Sal	Sham BAY121	TBI BAY121
	1d	0	0	0	0
		0	0	0	0
		0	0	0	0
		0	0	0	0
	NSS timepoint	Sham Sal	TBI Sal	Sham BAY121	TBI BAY121
	7d	0	0	0	0
		0	0	0	0
		0	0	0	0
		0	0	0	0
